# Rumen Bacteria and Serum Metabolites Predictive of Feed Efficiency Phenotypes in Beef Cattle

**DOI:** 10.1101/701300

**Authors:** Brooke A Clemmons, Cameron Martino, Joshua B Powers, Shawn R Campagna, Brynn H Voy, Dallas R. Donohoe, James Gaffney, Mallory M Embree, Phillip R Myer

## Abstract

The rumen microbiome is critical in ruminant nutrition and contributes to nutrient utilization and feed efficiency in cattle. Therefore, the objective of this study was to interrogate microbial and biochemical factors affecting divergences in feed efficiency in Angus steers using 16S amplicon sequencing and untargeted metabolomics. Average residual feed intake (RFI) was calculated, and steers were divided into low- and high-RFI groups. Features were ranked in relation to RFI through supervised machine learning on microbial and metabolite compositions. Residual feed intake was associated with several attributes of the rumen bacterial community. Low-RFI steers were associated with decreased bacterial α- (P=0.03) and β-diversity (P<0.001). Several serum metabolites were associated with RFI. Based on fold change (high/low RFI), low-RFI steers had greater abundances of pantothenate (P=0.02). Machine learning on RFI was predictive of both serum metabolomic signature and rumen bacterial composition (AUC ≥0.7). Log-ratio proportions of the bacterial classes Flavobacteriia over Fusobacteriia were enriched in low-RFI steers (F=6.8, P=.01). Greater proportions of pantothenate-producing bacteria, such as Flavobacteriia, and/or reductions in Fusobacteriia may result in improved nutrient utilization in low-RFI steers. Pantothenate and Flavobacteriia may serve as potentially novel biomarkers to assess or predict feed efficiency in Angus steers.
