## Supplemental Table 1 for "Rumen Bacteria and Serum Metabolites Predictive of Feed Efficiency Phenotypes in Beef Cattle"

sample	Feature_Ranking
Creatinine	0.30032711
Sulfolactate	0.297544326
Cysteine	0.288000282
glucosamine	0.273072376
myo-Inositol	0.240883773
Folate	0.240169106
Creatine	0.204660023
2-Isopropylmalate	0.199762661
2-Oxo-4-methylthiobutanoate	0.179028112
Kynurenine	0.176665688
Hydroxyphenylacetate	0.168548363
Dimethylglycine	0.164108668
Pyroglutamic acid	0.154537859
Arginine	0.153266948
3-Methylphenylacetic acid	0.152959676
Pantothenate	0.147888492
Taurine	0.147804102
Citraconate	0.14201819
Valine	0.133356257
Allantoin	0.132295957
Glutamine	0.119663582
Jasmonate	0.118018933
Leucine/Isoleucine	0.113274419
Orotate	0.112166391
Aconitate	0.101680124
Glutathione disulfide	0.101331393
2-Hydroxy-2-methylsuccinate	0.094916351
Gluconolactone	0.094085258
Inosine	0.089735635
Homocysteic acid	0.08768544
Indoleacrylate	0.080952829
Acetoacetate	0.080005506
Carnitine	0.078296495
2-Oxoisovalerate	0.072411633
N-Carbamoyl-L-aspartate	0.071453109
Deoxyuridine	0.069115242
Uric acid	0.052224459
Asparagine	0.048833935
Proline	0.044551177
Dihydroorotate	0.036026237
Lysine	0.030107122
Xanthine	0.02928256
Cytosine	0.020393191
Kynurenic acid	0.017437456
1-Methylhistidine	0.012428732
Thymine	0.011460293
Citrate/isocitrate	0.00963837
Tryptophan	0.006819152
3_4-Dihydroxyphenylacetate (DOPAC)	0.005513068
Glycodeoxycholate	0.004859231
Hydroxybenzoate	0.003394112
Phenylalanine	0.000949027
Aspartate	-0.007178389
Allantoate	-0.00849629
Indole	-0.008610634
Hypoxanthine	-0.009848321
Phenylpyruvate	-0.010632184
Serine	-0.010633479
Acetyllysine	-0.01102085
2_3-Dihydroxybenzoate	-0.012971118
Hydroxyphenylpyruvate	-0.014365182
Uridine	-0.018083504
Serotonin	-0.020269377
Taurodeoxycholate	-0.020580319
Tyrosine	-0.02313955
Trehalose/sucrose	-0.027232263
Glutamate	-0.030274968
Cholesterol sulfate	-0.031036791
4-Pyridoxate	-0.03146837
Methionine	-0.032688078
Indole-3-carboxylate	-0.033483544
Guanine	-0.037382191
Ornithine	-0.03958586
Citrulline	-0.043532634
D-Glucarate	-0.044102124
Homocysteine	-0.049042407
Cytidine	-0.057138994
N-acetyl-beta-alanine	-0.062476628
Hydroxyproline	-0.063138537
Glucose 1-phosphate	-0.069310195
Glucose 6-phosphate	-0.071416481
D-Glyceraldehdye 3-phosphate	-0.076987625
sn-Glycerol 3-phosphate	-0.079041716
5-Hydroxyindoleacetic acid (5-HIAA)	-0.091807567
AMP/dGMP	-0.095014893
Phenyllactic acid	-0.097619112
glucosamine 1/6-phosphate	-0.098109446
Uracil	-0.103489541
alpha-Ketoglutarate	-0.108145735
Thymidine	-0.118713577
N-Acetylornithine	-0.121128851
Succinate/Methylmalonate	-0.13512679
2-Dehydro-D-gluconate	-0.136940673
Vanillin	-0.142087012
Glycerate	-0.144658831
Cystine	-0.166309305
Cystathionine	-0.169644065
2-Aminoadipate	-0.173288958
Malate	-0.181000957
Fumarate	-0.181559985
Cholate	-0.185538412
Histidine	-0.189699644
Hydroxyisocaproic acid	-0.189782612
Salicylate	-0.199228297
Ascorbate	-0.202023944
Homovanillic acid (HVA)	-0.211010095
D-Gluconate	-0.225562951
beta-Hydroxy beta-methylbutyrate (HMB)	-0.235069272
Homoserine/Threonine	-0.240955937
Anthranilate	-0.244127955
Guanidoacetic acid	-0.268245147
Quinolinate	-0.313092889
3-Methylthiopropionate	-0.326453412
GMP	-0.397313006
