## Supplemental Table 2 for "Rumen Bacteria and Serum Metabolites Predictive of Feed Efficiency Phenotypes in Beef Cattle"

	Feature_Ranking
Fusobacteriia	0.092809285
Erysipelotrichia	0.08392801
"Bacteroidia"	0.076339324
Spirochaetia	0.044129913
Epsilonproteobacteria	0.043775513
Acidobacteria_Gp6	0.041479299
Flavobacteriia	0.038079312
Acidobacteria_Gp22	0.037067757
Alphaproteobacteria	0.036531541
Cyanobacteria	0.034310003
Negativicutes	0.033734887
Endomicrobia	0.032242631
Cytophagia	0.03069112
Actinobacteria	0.0284807
Sphingobacteriia	0.027346407
Acidobacteria_Gp1	0.025335319
Mollicutes	0.025151098
Clostridia	0.025093624
Bacilli	0.022709098
Synergistia	0.02177828
Betaproteobacteria	0.021440742
Anaerolineae	0.020858741
Opitutae	0.020227528
Chloroplast	0.019539963
Gammaproteobacteria	0.01871866
Spartobacteria	0.018510119
Oligosphaeria	0.016952349
Deltaproteobacteria	0.016373379
"Fibrobacteria"	0.013272327
Planctomycetia	0.012451389
Acidobacteria_Gp16	0.01079511
"Lentisphaeria"	0.009846569
